# Multi-scale Transcriptional Characterization of HPV16 and HPV18 in Cervical Cancer: Host Pathway Alterations and Links With Viral Gene Expression Programs

**DOI:** 10.64898/2026.09.30.755713

**Authors:** Marcela Akemi Ishihara, Maiara M. Moro Valeriano, Noilson Oliveira, Izabela Mamede, Lívia Cavalcanti de Morais Gama, André Ferreira Cunha, Ícaro Maia Santos de Castro, Francisco Vásquez, Milton Yutaka Nishiyama-Jr, João Carlos Setubal, Eurico de Arruda Neto, Roger Chammas, Helder I Nakaya

## Abstract

High-risk HPV is central to cervical carcinogenesis, but whether individual genotypes drive distinct tumor biology or converge on a shared oncogenic state remains unclear. Profiling viral and host gene expression across two independent cohorts (n = 93; 76 HPV16, 17 HPV18), we show that HPV16-and HPV18-associated cervical cancers differ in host transcriptional programs. A 55-gene signature discriminated the two genotypes, and 293 genes were concordantly differentially expressed across cohorts. Pathway and transcription-factor activity inference organized these differences along genotype-specific axes: HPV16 tumors were enriched for epithelial polarity and RTK–RAS–MAPK signatures, with elevated inferred CDX2 regulon activity, a transcription factor not normally active in cervical epithelium, suggesting an aberrant lineage-identity program not previously linked to this genotype. HPV18 tumors instead showed metabolic reprogramming and inflammatory signaling (STAT3, HIF1A), alongside reduced CASP8 and increased FDX1 expression, a pattern consistent with sensitization to immunogenic cell death. Both genotypes also organized along a continuum of early-to-late viral gene expression correlating with distinct host pathways: extracellular-matrix and translation-related in HPV16, interferon/antiviral and cell-cycle/mitochondrial in HPV18, indicating that viral transcriptional state associates with host biology beyond genotype alone. These results point to candidate genotype-specific vulnerabilities that merit functional validation.
