## Supplementary material for "Multi-scale Transcriptional Characterization of HPV16 and HPV18 in Cervical Cancer: Host Pathway Alterations and Links With Viral Gene Expression Programs": Table S1

### Sheet: Sheet1
Run	Assay Type	AvgSpotLen	Bases	BioProject	BioSample	Bytes	Center Name	Consent	DATASTORE filetype	DATASTORE provider	DATASTORE region	Experiment	figo_2009_stage	GEO_Accession (exp)	hpv_genotype	Instrument	LibraryLayout	LibrarySelection	LibrarySource	Organism	Platform	ReleaseDate	create_date	version	Sample Name	source_name	SRA Study	tissue
SRR11908726	RNA-Seq	50	1953245400	PRJNA636799	SAMN15086166	685925933	GEO	public	fastq,run.zq,sra	gs,ncbi,s3	gs.us-east1,ncbi.public,s3.us-east-1	SRX8455292	IIIb	GSM4587856	HPV16	Illumina HiSeq 3000	SINGLE	cDNA	TRANSCRIPTOMIC	Homo sapiens	ILLUMINA	2020-06-03T00:00:00Z	2020-06-02T16:26:00Z	1	GSM4587856	Cervix	SRP265650	primary cervical cancer
SRR11908727	RNA-Seq	50	1734659500	PRJNA636799	SAMN15086165	610087829	GEO	public	fastq,run.zq,sra	gs,ncbi,s3	gs.us-east1,ncbi.public,s3.us-east-1	SRX8455293	IIb	GSM4587857	HPV18	Illumina HiSeq 3000	SINGLE	cDNA	TRANSCRIPTOMIC	Homo sapiens	ILLUMINA	2020-06-03T00:00:00Z	2020-06-02T16:25:00Z	1	GSM4587857	Cervix	SRP265650	primary cervical cancer
SRR11908728	RNA-Seq	50	1870868650	PRJNA636799	SAMN15086164	653394686	GEO	public	fastq,run.zq,sra	gs,ncbi,s3	gs.us-east1,ncbi.public,s3.us-east-1	SRX8455294	IVa	GSM4587858	HPV16	Illumina HiSeq 3000	SINGLE	cDNA	TRANSCRIPTOMIC	Homo sapiens	ILLUMINA	2020-06-03T00:00:00Z	2020-06-02T16:30:00Z	1	GSM4587858	Cervix	SRP265650	primary cervical cancer
SRR11908729	RNA-Seq	50	1853612250	PRJNA636799	SAMN15086163	648018199	GEO	public	fastq,run.zq,sra	gs,ncbi,s3	gs.us-east1,ncbi.public,s3.us-east-1	SRX8455295	IIb	GSM4587859	HPV16	Illumina HiSeq 3000	SINGLE	cDNA	TRANSCRIPTOMIC	Homo sapiens	ILLUMINA	2020-06-03T00:00:00Z	2020-06-02T16:28:00Z	1	GSM4587859	Cervix	SRP265650	primary cervical cancer
SRR11908730	RNA-Seq	50	1840188000	PRJNA636799	SAMN15086162	645899117	GEO	public	fastq,run.zq,sra	gs,ncbi,s3	gs.us-east1,ncbi.public,s3.us-east-1	SRX8455296	IIIb	GSM4587860	none	Illumina HiSeq 3000	SINGLE	cDNA	TRANSCRIPTOMIC	Homo sapiens	ILLUMINA	2020-06-03T00:00:00Z	2020-06-02T16:28:00Z	1	GSM4587860	Cervix	SRP265650	primary cervical cancer
SRR11908731	RNA-Seq	50	1891855650	PRJNA636799	SAMN15086161	664363823	GEO	public	fastq,run.zq,sra	gs,ncbi,s3	gs.us-east1,ncbi.public,s3.us-east-1	SRX8455297	Ib2	GSM4587861	HPV16	Illumina HiSeq 3000	SINGLE	cDNA	TRANSCRIPTOMIC	Homo sapiens	ILLUMINA	2020-06-03T00:00:00Z	2020-06-02T16:25:00Z	1	GSM4587861	Cervix	SRP265650	primary cervical cancer
SRR11908732	RNA-Seq	50	1483202050	PRJNA636799	SAMN15086160	522705038	GEO	public	fastq,run.zq,sra	gs,ncbi,s3	gs.us-east1,ncbi.public,s3.us-east-1	SRX8455298	IIb	GSM4587862	HPV16	Illumina HiSeq 3000	SINGLE	cDNA	TRANSCRIPTOMIC	Homo sapiens	ILLUMINA	2020-06-03T00:00:00Z	2020-06-02T16:25:00Z	1	GSM4587862	Cervix	SRP265650	primary cervical cancer
SRR11908733	RNA-Seq	50	2144485750	PRJNA636799	SAMN15086159	750375767	GEO	public	fastq,run.zq,sra	gs,ncbi,s3	gs.us-east1,ncbi.public,s3.us-east-1	SRX8455299	IIb	GSM4587863	HPV58	Illumina HiSeq 3000	SINGLE	cDNA	TRANSCRIPTOMIC	Homo sapiens	ILLUMINA	2020-06-03T00:00:00Z	2020-06-02T16:31:00Z	1	GSM4587863	Cervix	SRP265650	primary cervical cancer
SRR11908734	RNA-Seq	50	1480065300	PRJNA636799	SAMN15086190	521685294	GEO	public	fastq,run.zq,sra	gs,ncbi,s3	gs.us-east1,ncbi.public,s3.us-east-1	SRX8455300	IIIb	GSM4587864	HPV16	Illumina HiSeq 3000	SINGLE	cDNA	TRANSCRIPTOMIC	Homo sapiens	ILLUMINA	2020-06-03T00:00:00Z	2020-06-02T16:25:00Z	1	GSM4587864	Cervix	SRP265650	primary cervical cancer
SRR11908735	RNA-Seq	50	2162565600	PRJNA636799	SAMN15086189	755159940	GEO	public	fastq,run.zq,sra	gs,ncbi,s3	gs.us-east1,ncbi.public,s3.us-east-1	SRX8455301	Ib1	GSM4587865	HPV52	Illumina HiSeq 3000	SINGLE	cDNA	TRANSCRIPTOMIC	Homo sapiens	ILLUMINA	2020-06-03T00:00:00Z	2020-06-02T16:28:00Z	1	GSM4587865	Cervix	SRP265650	primary cervical cancer
SRR11908736	RNA-Seq	50	1747220650	PRJNA636799	SAMN15086188	613333552	GEO	public	fastq,run.zq,sra	gs,ncbi,s3	gs.us-east1,ncbi.public,s3.us-east-1	SRX8455302	Ib2	GSM4587866	HPV16	Illumina HiSeq 3000	SINGLE	cDNA	TRANSCRIPTOMIC	Homo sapiens	ILLUMINA	2020-06-03T00:00:00Z	2020-06-02T16:25:00Z	1	GSM4587866	Cervix	SRP265650	primary cervical cancer
SRR11908737	RNA-Seq	50	1803840450	PRJNA636799	SAMN15086139	630358879	GEO	public	fastq,run.zq,sra	gs,ncbi,s3	gs.us-east1,ncbi.public,s3.us-east-1	SRX8455303	IIb	GSM4587867	HPV33	Illumina HiSeq 3000	SINGLE	cDNA	TRANSCRIPTOMIC	Homo sapiens	ILLUMINA	2020-06-03T00:00:00Z	2020-06-02T16:27:00Z	1	GSM4587867	Cervix	SRP265650	primary cervical cancer
SRR11908738	RNA-Seq	50	1670822650	PRJNA636799	SAMN15086138	583113700	GEO	public	fastq,run.zq,sra	gs,ncbi,s3	gs.us-east1,ncbi.public,s3.us-east-1	SRX8455304	IIb	GSM4587868	HPV18	Illumina HiSeq 3000	SINGLE	cDNA	TRANSCRIPTOMIC	Homo sapiens	ILLUMINA	2020-06-03T00:00:00Z	2020-06-02T16:26:00Z	1	GSM4587868	Cervix	SRP265650	primary cervical cancer
SRR11908739	RNA-Seq	50	1535494600	PRJNA636799	SAMN15086137	536131159	GEO	public	fastq,run.zq,sra	gs,ncbi,s3	gs.us-east1,ncbi.public,s3.us-east-1	SRX8455305	IIb	GSM4587869	HPV16	Illumina HiSeq 3000	SINGLE	cDNA	TRANSCRIPTOMIC	Homo sapiens	ILLUMINA	2020-06-03T00:00:00Z	2020-06-02T16:29:00Z	1	GSM4587869	Cervix	SRP265650	primary cervical cancer
SRR11908740	RNA-Seq	50	1521895600	PRJNA636799	SAMN15086136	534537605	GEO	public	fastq,run.zq,sra	gs,ncbi,s3	gs.us-east1,ncbi.public,s3.us-east-1	SRX8455306	IIb	GSM4587870	HPV18	Illumina HiSeq 3000	SINGLE	cDNA	TRANSCRIPTOMIC	Homo sapiens	ILLUMINA	2020-06-03T00:00:00Z	2020-06-02T16:24:00Z	1	GSM4587870	Cervix	SRP265650	primary cervical cancer
SRR11908741	RNA-Seq	50	1345959800	PRJNA636799	SAMN15086135	469535270	GEO	public	fastq,run.zq,sra	gs,ncbi,s3	gs.us-east1,ncbi.public,s3.us-east-1	SRX8455307	Ib1	GSM4587871	HPV16	Illumina HiSeq 3000	SINGLE	cDNA	TRANSCRIPTOMIC	Homo sapiens	ILLUMINA	2020-06-03T00:00:00Z	2020-06-02T16:26:00Z	1	GSM4587871	Cervix	SRP265650	primary cervical cancer
SRR11908742	RNA-Seq	50	1616282600	PRJNA636799	SAMN15086134	565782191	GEO	public	fastq,run.zq,sra	gs,ncbi,s3	gs.us-east1,ncbi.public,s3.us-east-1	SRX8455308	IIb	GSM4587872	HPV16	Illumina HiSeq 3000	SINGLE	cDNA	TRANSCRIPTOMIC	Homo sapiens	ILLUMINA	2020-06-03T00:00:00Z	2020-06-02T16:27:00Z	1	GSM4587872	Cervix	SRP265650	primary cervical cancer
SRR11908743	RNA-Seq	50	1871979500	PRJNA636799	SAMN15086133	657901076	GEO	public	fastq,run.zq,sra	gs,ncbi,s3	gs.us-east1,ncbi.public,s3.us-east-1	SRX8455309	Ib2	GSM4587873	none	Illumina HiSeq 3000	SINGLE	cDNA	TRANSCRIPTOMIC	Homo sapiens	ILLUMINA	2020-06-03T00:00:00Z	2020-06-02T16:26:00Z	1	GSM4587873	Cervix	SRP265650	primary cervical cancer
SRR11908744	RNA-Seq	50	1809453600	PRJNA636799	SAMN15086132	633144572	GEO	public	fastq,run.zq,sra	gs,ncbi,s3	gs.us-east1,ncbi.public,s3.us-east-1	SRX8455310	Ib2	GSM4587874	HPV59	Illumina HiSeq 3000	SINGLE	cDNA	TRANSCRIPTOMIC	Homo sapiens	ILLUMINA	2020-06-03T00:00:00Z	2020-06-02T16:26:00Z	1	GSM4587874	Cervix	SRP265650	primary cervical cancer
SRR11908745	RNA-Seq	50	1218851700	PRJNA636799	SAMN15086131	428171697	GEO	public	fastq,run.zq,sra	gs,ncbi,s3	gs.us-east1,ncbi.public,s3.us-east-1	SRX8455311	Ib1	GSM4587875	HPV33	Illumina HiSeq 3000	SINGLE	cDNA	TRANSCRIPTOMIC	Homo sapiens	ILLUMINA	2020-06-03T00:00:00Z	2020-06-02T16:22:00Z	1	GSM4587875	Cervix	SRP265650	primary cervical cancer
SRR11908746	RNA-Seq	50	1674749150	PRJNA636799	SAMN15086130	586142504	GEO	public	fastq,run.zq,sra	gs,ncbi,s3	gs.us-east1,ncbi.public,s3.us-east-1	SRX8455312	Ib1	GSM4587876	HPV16	Illumina HiSeq 3000	SINGLE	cDNA	TRANSCRIPTOMIC	Homo sapiens	ILLUMINA	2020-06-03T00:00:00Z	2020-06-02T16:27:00Z	1	GSM4587876	Cervix	SRP265650	primary cervical cancer
SRR11908747	RNA-Seq	50	1822410600	PRJNA636799	SAMN15086129	640243168	GEO	public	fastq,run.zq,sra	gs,ncbi,s3	gs.us-east1,ncbi.public,s3.us-east-1	SRX8455313	IIb	GSM4587877	none	Illumina HiSeq 3000	SINGLE	cDNA	TRANSCRIPTOMIC	Homo sapiens	ILLUMINA	2020-06-03T00:00:00Z	2020-06-02T16:27:00Z	1	GSM4587877	Cervix	SRP265650	primary cervical cancer
SRR11908748	RNA-Seq	50	1699425550	PRJNA636799	SAMN15086128	594164921	GEO	public	fastq,run.zq,sra	gs,ncbi,s3	gs.us-east1,ncbi.public,s3.us-east-1	SRX8455314	Ib1	GSM4587878	HPV45	Illumina HiSeq 3000	SINGLE	cDNA	TRANSCRIPTOMIC	Homo sapiens	ILLUMINA	2020-06-03T00:00:00Z	2020-06-02T16:26:00Z	1	GSM4587878	Cervix	SRP265650	primary cervical cancer
SRR11908749	RNA-Seq	50	1697209550	PRJNA636799	SAMN15086127	589327258	GEO	public	fastq,run.zq,sra	gs,ncbi,s3	gs.us-east1,ncbi.public,s3.us-east-1	SRX8455315	Ib2	GSM4587879	HPV16	Illumina HiSeq 3000	SINGLE	cDNA	TRANSCRIPTOMIC	Homo sapiens	ILLUMINA	2020-06-03T00:00:00Z	2020-06-02T16:26:00Z	1	GSM4587879	Cervix	SRP265650	primary cervical cancer
SRR11908750	RNA-Seq	50	2033924100	PRJNA636799	SAMN15086126	711216934	GEO	public	fastq,run.zq,sra	gs,ncbi,s3	gs.us-east1,ncbi.public,s3.us-east-1	SRX8455316	IIIb	GSM4587880	HPV59	Illumina HiSeq 3000	SINGLE	cDNA	TRANSCRIPTOMIC	Homo sapiens	ILLUMINA	2020-06-03T00:00:00Z	2020-06-02T16:28:00Z	1	GSM4587880	Cervix	SRP265650	primary cervical cancer
SRR11908751	RNA-Seq	50	1689709100	PRJNA636799	SAMN15086125	592417901	GEO	public	fastq,run.zq,sra	gs,ncbi,s3	gs.us-east1,ncbi.public,s3.us-east-1	SRX8455317	Ib1	GSM4587881	HPV16	Illumina HiSeq 3000	SINGLE	cDNA	TRANSCRIPTOMIC	Homo sapiens	ILLUMINA	2020-06-03T00:00:00Z	2020-06-02T16:27:00Z	1	GSM4587881	Cervix	SRP265650	primary cervical cancer
SRR11908752	RNA-Seq	50	1820591900	PRJNA636799	SAMN15086124	637904062	GEO	public	fastq,run.zq,sra	gs,ncbi,s3	gs.us-east1,ncbi.public,s3.us-east-1	SRX8455318	IIIb	GSM4587882	HPV16	Illumina HiSeq 3000	SINGLE	cDNA	TRANSCRIPTOMIC	Homo sapiens	ILLUMINA	2020-06-03T00:00:00Z	2020-06-02T16:26:00Z	1	GSM4587882	Cervix	SRP265650	primary cervical cancer
SRR11908753	RNA-Seq	50	1896573850	PRJNA636799	SAMN15086123	665032071	GEO	public	fastq,run.zq,sra	gs,ncbi,s3	gs.us-east1,ncbi.public,s3.us-east-1	SRX8455319	IIb	GSM4587883	HPV16	Illumina HiSeq 3000	SINGLE	cDNA	TRANSCRIPTOMIC	Homo sapiens	ILLUMINA	2020-06-03T00:00:00Z	2020-06-02T16:28:00Z	1	GSM4587883	Cervix	SRP265650	primary cervical cancer
SRR11908754	RNA-Seq	50	1460740900	PRJNA636799	SAMN15086122	509522779	GEO	public	fastq,run.zq,sra	gs,ncbi,s3	gs.us-east1,ncbi.public,s3.us-east-1	SRX8455320	IIIb	GSM4587884	none	Illumina HiSeq 3000	SINGLE	cDNA	TRANSCRIPTOMIC	Homo sapiens	ILLUMINA	2020-06-03T00:00:00Z	2020-06-02T16:25:00Z	1	GSM4587884	Cervix	SRP265650	primary cervical cancer
SRR11908755	RNA-Seq	50	1714778300	PRJNA636799	SAMN15086121	600014504	GEO	public	fastq,run.zq,sra	gs,ncbi,s3	gs.us-east1,ncbi.public,s3.us-east-1	SRX8455321	IIb	GSM4587885	none	Illumina HiSeq 3000	SINGLE	cDNA	TRANSCRIPTOMIC	Homo sapiens	ILLUMINA	2020-06-03T00:00:00Z	2020-06-02T16:26:00Z	1	GSM4587885	Cervix	SRP265650	primary cervical cancer
SRR11908756	RNA-Seq	50	1837985050	PRJNA636799	SAMN15086120	641412434	GEO	public	fastq,run.zq,sra	gs,ncbi,s3	gs.us-east1,ncbi.public,s3.us-east-1	SRX8455322	IIIb	GSM4587886	none	Illumina HiSeq 3000	SINGLE	cDNA	TRANSCRIPTOMIC	Homo sapiens	ILLUMINA	2020-06-03T00:00:00Z	2020-06-02T16:26:00Z	1	GSM4587886	Cervix	SRP265650	primary cervical cancer
SRR11908757	RNA-Seq	50	1681353450	PRJNA636799	SAMN15086119	587017620	GEO	public	fastq,run.zq,sra	gs,ncbi,s3	gs.us-east1,ncbi.public,s3.us-east-1	SRX8455323	IIIb	GSM4587887	HPV16	Illumina HiSeq 3000	SINGLE	cDNA	TRANSCRIPTOMIC	Homo sapiens	ILLUMINA	2020-06-03T00:00:00Z	2020-06-02T16:29:00Z	1	GSM4587887	Cervix	SRP265650	primary cervical cancer
SRR11908758	RNA-Seq	50	3080757250	PRJNA636799	SAMN15086118	1074668373	GEO	public	fastq,run.zq,sra	gs,ncbi,s3	gs.us-east1,ncbi.public,s3.us-east-1	SRX8455324	IIb	GSM4587888	HPV16	Illumina HiSeq 3000	SINGLE	cDNA	TRANSCRIPTOMIC	Homo sapiens	ILLUMINA	2020-06-03T00:00:00Z	2020-06-02T16:33:00Z	1	GSM4587888	Cervix	SRP265650	primary cervical cancer
SRR11908759	RNA-Seq	50	2473548250	PRJNA636799	SAMN15086117	864612530	GEO	public	fastq,run.zq,sra	gs,ncbi,s3	gs.us-east1,ncbi.public,s3.us-east-1	SRX8455325	IIb	GSM4587889	HPV16, HPV18	Illumina HiSeq 3000	SINGLE	cDNA	TRANSCRIPTOMIC	Homo sapiens	ILLUMINA	2020-06-03T00:00:00Z	2020-06-02T16:33:00Z	1	GSM4587889	Cervix	SRP265650	primary cervical cancer
SRR11908760	RNA-Seq	50	1937268450	PRJNA636799	SAMN15086116	676132416	GEO	public	fastq,run.zq,sra	gs,ncbi,s3	gs.us-east1,ncbi.public,s3.us-east-1	SRX8455326	IIb	GSM4587890	HPV16	Illumina HiSeq 3000	SINGLE	cDNA	TRANSCRIPTOMIC	Homo sapiens	ILLUMINA	2020-06-03T00:00:00Z	2020-06-02T16:26:00Z	1	GSM4587890	Cervix	SRP265650	primary cervical cancer
SRR11908761	RNA-Seq	50	1615518850	PRJNA636799	SAMN15086115	566409322	GEO	public	fastq,run.zq,sra	gs,ncbi,s3	gs.us-east1,ncbi.public,s3.us-east-1	SRX8455327	IIb	GSM4587891	HPV16	Illumina HiSeq 3000	SINGLE	cDNA	TRANSCRIPTOMIC	Homo sapiens	ILLUMINA	2020-06-03T00:00:00Z	2020-06-02T16:26:00Z	1	GSM4587891	Cervix	SRP265650	primary cervical cancer
SRR11908762	RNA-Seq	50	1735493250	PRJNA636799	SAMN15086114	605673050	GEO	public	fastq,run.zq,sra	gs,ncbi,s3	gs.us-east1,ncbi.public,s3.us-east-1	SRX8455328	IIIb	GSM4587892	HPV16	Illumina HiSeq 3000	SINGLE	cDNA	TRANSCRIPTOMIC	Homo sapiens	ILLUMINA	2020-06-03T00:00:00Z	2020-06-02T16:28:00Z	1	GSM4587892	Cervix	SRP265650	primary cervical cancer
SRR11908763	RNA-Seq	50	1559259600	PRJNA636799	SAMN15086113	546551835	GEO	public	fastq,run.zq,sra	gs,ncbi,s3	gs.us-east1,ncbi.public,s3.us-east-1	SRX8455329	Ib2	GSM4587893	HPV16	Illumina HiSeq 3000	SINGLE	cDNA	TRANSCRIPTOMIC	Homo sapiens	ILLUMINA	2020-06-03T00:00:00Z	2020-06-02T16:26:00Z	1	GSM4587893	Cervix	SRP265650	primary cervical cancer
SRR11908764	RNA-Seq	50	1579934300	PRJNA636799	SAMN15086112	552834404	GEO	public	fastq,run.zq,sra	gs,ncbi,s3	gs.us-east1,ncbi.public,s3.us-east-1	SRX8455330	IIb	GSM4587894	HPV16	Illumina HiSeq 3000	SINGLE	cDNA	TRANSCRIPTOMIC	Homo sapiens	ILLUMINA	2020-06-03T00:00:00Z	2020-06-02T16:34:00Z	1	GSM4587894	Cervix	SRP265650	primary cervical cancer
SRR11908765	RNA-Seq	50	1753257900	PRJNA636799	SAMN15086111	609011230	GEO	public	fastq,run.zq,sra	gs,ncbi,s3	gs.us-east1,ncbi.public,s3.us-east-1	SRX8455331	IIIb	GSM4587895	HPV18	Illumina HiSeq 3000	SINGLE	cDNA	TRANSCRIPTOMIC	Homo sapiens	ILLUMINA	2020-06-03T00:00:00Z	2020-06-02T16:25:00Z	1	GSM4587895	Cervix	SRP265650	primary cervical cancer
SRR11908766	RNA-Seq	50	1793094700	PRJNA636799	SAMN15086110	624316798	GEO	public	fastq,run.zq,sra	gs,ncbi,s3	gs.us-east1,ncbi.public,s3.us-east-1	SRX8455332	IIIb	GSM4587896	HPV18	Illumina HiSeq 3000	SINGLE	cDNA	TRANSCRIPTOMIC	Homo sapiens	ILLUMINA	2020-06-03T00:00:00Z	2020-06-02T16:27:00Z	1	GSM4587896	Cervix	SRP265650	primary cervical cancer
SRR11908767	RNA-Seq	50	1814550700	PRJNA636799	SAMN15086109	631703843	GEO	public	fastq,run.zq,sra	gs,ncbi,s3	gs.us-east1,ncbi.public,s3.us-east-1	SRX8455333	IIb	GSM4587897	HPV16	Illumina HiSeq 3000	SINGLE	cDNA	TRANSCRIPTOMIC	Homo sapiens	ILLUMINA	2020-06-03T00:00:00Z	2020-06-02T16:25:00Z	1	GSM4587897	Cervix	SRP265650	primary cervical cancer
SRR11908768	RNA-Seq	50	1469389250	PRJNA636799	SAMN15086158	518066252	GEO	public	fastq,run.zq,sra	gs,ncbi,s3	gs.us-east1,ncbi.public,s3.us-east-1	SRX8455334	IIIb	GSM4587898	HPV16	Illumina HiSeq 3000	SINGLE	cDNA	TRANSCRIPTOMIC	Homo sapiens	ILLUMINA	2020-06-03T00:00:00Z	2020-06-02T16:26:00Z	1	GSM4587898	Cervix	SRP265650	primary cervical cancer
SRR11908769	RNA-Seq	50	1577571050	PRJNA636799	SAMN15086157	557066970	GEO	public	fastq,run.zq,sra	gs,ncbi,s3	gs.us-east1,ncbi.public,s3.us-east-1	SRX8455335	IIIa	GSM4587899	HPV16	Illumina HiSeq 3000	SINGLE	cDNA	TRANSCRIPTOMIC	Homo sapiens	ILLUMINA	2020-06-03T00:00:00Z	2020-06-02T16:26:00Z	1	GSM4587899	Cervix	SRP265650	primary cervical cancer
SRR11908770	RNA-Seq	50	1654199250	PRJNA636799	SAMN15086156	580481332	GEO	public	fastq,run.zq,sra	gs,ncbi,s3	gs.us-east1,ncbi.public,s3.us-east-1	SRX8455336	Ib1	GSM4587900	HPV16	Illumina HiSeq 3000	SINGLE	cDNA	TRANSCRIPTOMIC	Homo sapiens	ILLUMINA	2020-06-03T00:00:00Z	2020-06-02T16:26:00Z	1	GSM4587900	Cervix	SRP265650	primary cervical cancer
SRR11908772	RNA-Seq	50	1463782550	PRJNA636799	SAMN15086154	514775993	GEO	public	fastq,run.zq,sra	gs,ncbi,s3	gs.us-east1,ncbi.public,s3.us-east-1	SRX8455338	IIb	GSM4587902	HPV18	Illumina HiSeq 3000	SINGLE	cDNA	TRANSCRIPTOMIC	Homo sapiens	ILLUMINA	2020-06-03T00:00:00Z	2020-06-02T16:25:00Z	1	GSM4587902	Cervix	SRP265650	primary cervical cancer
SRR11908773	RNA-Seq	50	1564819900	PRJNA636799	SAMN15086153	546866497	GEO	public	fastq,run.zq,sra	gs,ncbi,s3	gs.us-east1,ncbi.public,s3.us-east-1	SRX8455339	IIIb	GSM4587903	HPV16	Illumina HiSeq 3000	SINGLE	cDNA	TRANSCRIPTOMIC	Homo sapiens	ILLUMINA	2020-06-03T00:00:00Z	2020-06-02T16:26:00Z	1	GSM4587903	Cervix	SRP265650	primary cervical cancer
SRR11908774	RNA-Seq	50	1512558450	PRJNA636799	SAMN15086152	530471056	GEO	public	fastq,run.zq,sra	gs,ncbi,s3	gs.us-east1,ncbi.public,s3.us-east-1	SRX8455340	IIIa	GSM4587904	HPV33	Illumina HiSeq 3000	SINGLE	cDNA	TRANSCRIPTOMIC	Homo sapiens	ILLUMINA	2020-06-03T00:00:00Z	2020-06-02T16:26:00Z	1	GSM4587904	Cervix	SRP265650	primary cervical cancer
SRR11908775	RNA-Seq	50	1758706400	PRJNA636799	SAMN15086151	614768823	GEO	public	fastq,run.zq,sra	gs,ncbi,s3	gs.us-east1,ncbi.public,s3.us-east-1	SRX8455341	Ib1	GSM4587905	HPV33	Illumina HiSeq 3000	SINGLE	cDNA	TRANSCRIPTOMIC	Homo sapiens	ILLUMINA	2020-06-03T00:00:00Z	2020-06-02T16:28:00Z	1	GSM4587905	Cervix	SRP265650	primary cervical cancer
SRR11908776	RNA-Seq	50	1775423600	PRJNA636799	SAMN15086150	621319931	GEO	public	fastq,run.zq,sra	gs,ncbi,s3	gs.us-east1,ncbi.public,s3.us-east-1	SRX8455342	Ib2	GSM4587906	HPV16	Illumina HiSeq 3000	SINGLE	cDNA	TRANSCRIPTOMIC	Homo sapiens	ILLUMINA	2020-06-03T00:00:00Z	2020-06-02T16:27:00Z	1	GSM4587906	Cervix	SRP265650	primary cervical cancer
SRR11908777	RNA-Seq	50	1307430750	PRJNA636799	SAMN15086149	457329209	GEO	public	fastq,run.zq,sra	gs,ncbi,s3	gs.us-east1,ncbi.public,s3.us-east-1	SRX8455343	IIb	GSM4587907	HPV31	Illumina HiSeq 3000	SINGLE	cDNA	TRANSCRIPTOMIC	Homo sapiens	ILLUMINA	2020-06-03T00:00:00Z	2020-06-02T16:25:00Z	1	GSM4587907	Cervix	SRP265650	primary cervical cancer
SRR11908778	RNA-Seq	50	1400987450	PRJNA636799	SAMN15086148	490310154	GEO	public	fastq,run.zq,sra	gs,ncbi,s3	gs.us-east1,ncbi.public,s3.us-east-1	SRX8455344	IIb	GSM4587908	HPV52	Illumina HiSeq 3000	SINGLE	cDNA	TRANSCRIPTOMIC	Homo sapiens	ILLUMINA	2020-06-03T00:00:00Z	2020-06-02T16:25:00Z	1	GSM4587908	Cervix	SRP265650	primary cervical cancer
SRR11908779	RNA-Seq	50	1695455650	PRJNA636799	SAMN15086147	589498640	GEO	public	fastq,run.zq,sra	gs,ncbi,s3	gs.us-east1,ncbi.public,s3.us-east-1	SRX8455345	IVb	GSM4587909	HPV16	Illumina HiSeq 3000	SINGLE	cDNA	TRANSCRIPTOMIC	Homo sapiens	ILLUMINA	2020-06-03T00:00:00Z	2020-06-02T16:25:00Z	1	GSM4587909	Cervix	SRP265650	primary cervical cancer
SRR11908780	RNA-Seq	50	2146820500	PRJNA636799	SAMN15086146	752182264	GEO	public	fastq,run.zq,sra	gs,ncbi,s3	gs.us-east1,ncbi.public,s3.us-east-1	SRX8455346	IIIb	GSM4587910	none	Illumina HiSeq 3000	SINGLE	cDNA	TRANSCRIPTOMIC	Homo sapiens	ILLUMINA	2020-06-03T00:00:00Z	2020-06-02T16:29:00Z	1	GSM4587910	Cervix	SRP265650	primary cervical cancer
SRR11908781	RNA-Seq	50	1535796550	PRJNA636799	SAMN15086145	538616134	GEO	public	fastq,run.zq,sra	gs,ncbi,s3	gs.us-east1,ncbi.public,s3.us-east-1	SRX8455347	IIIb	GSM4587911	HPV16	Illumina HiSeq 3000	SINGLE	cDNA	TRANSCRIPTOMIC	Homo sapiens	ILLUMINA	2020-06-03T00:00:00Z	2020-06-02T16:26:00Z	1	GSM4587911	Cervix	SRP265650	primary cervical cancer
SRR11908782	RNA-Seq	50	1498611300	PRJNA636799	SAMN15086144	520894676	GEO	public	fastq,run.zq,sra	gs,ncbi,s3	gs.us-east1,ncbi.public,s3.us-east-1	SRX8455348	IIIb	GSM4587912	none	Illumina HiSeq 3000	SINGLE	cDNA	TRANSCRIPTOMIC	Homo sapiens	ILLUMINA	2020-06-03T00:00:00Z	2020-06-02T16:25:00Z	1	GSM4587912	Cervix	SRP265650	primary cervical cancer
SRR11908783	RNA-Seq	50	1566145300	PRJNA636799	SAMN15086143	551411006	GEO	public	fastq,run.zq,sra	gs,ncbi,s3	gs.us-east1,ncbi.public,s3.us-east-1	SRX8455349	IIIb	GSM4587913	none	Illumina HiSeq 3000	SINGLE	cDNA	TRANSCRIPTOMIC	Homo sapiens	ILLUMINA	2020-06-03T00:00:00Z	2020-06-02T16:25:00Z	1	GSM4587913	Cervix	SRP265650	primary cervical cancer
SRR11908784	RNA-Seq	50	1697213700	PRJNA636799	SAMN15086142	589240904	GEO	public	fastq,run.zq,sra	gs,ncbi,s3	gs.us-east1,ncbi.public,s3.us-east-1	SRX8455350	IIa	GSM4587914	HPV18	Illumina HiSeq 3000	SINGLE	cDNA	TRANSCRIPTOMIC	Homo sapiens	ILLUMINA	2020-06-03T00:00:00Z	2020-06-02T16:26:00Z	1	GSM4587914	Cervix	SRP265650	primary cervical cancer
SRR11908785	RNA-Seq	50	1624497700	PRJNA636799	SAMN15086141	566319071	GEO	public	fastq,run.zq,sra	gs,ncbi,s3	gs.us-east1,ncbi.public,s3.us-east-1	SRX8455351	IIIb	GSM4587915	HPV56	Illumina HiSeq 3000	SINGLE	cDNA	TRANSCRIPTOMIC	Homo sapiens	ILLUMINA	2020-06-03T00:00:00Z	2020-06-02T16:27:00Z	1	GSM4587915	Cervix	SRP265650	primary cervical cancer
SRR11908786	RNA-Seq	50	1723136500	PRJNA636799	SAMN15086140	606002671	GEO	public	fastq,run.zq,sra	gs,ncbi,s3	gs.us-east1,ncbi.public,s3.us-east-1	SRX8455352	Ib1	GSM4587916	HPV16	Illumina HiSeq 3000	SINGLE	cDNA	TRANSCRIPTOMIC	Homo sapiens	ILLUMINA	2020-06-03T00:00:00Z	2020-06-02T16:26:00Z	1	GSM4587916	Cervix	SRP265650	primary cervical cancer
SRR11908787	RNA-Seq	50	1463593050	PRJNA636799	SAMN15086176	516480452	GEO	public	fastq,run.zq,sra	gs,ncbi,s3	gs.us-east1,ncbi.public,s3.us-east-1	SRX8455353	IIb	GSM4587917	none	Illumina HiSeq 3000	SINGLE	cDNA	TRANSCRIPTOMIC	Homo sapiens	ILLUMINA	2020-06-03T00:00:00Z	2020-06-02T16:26:00Z	1	GSM4587917	Cervix	SRP265650	primary cervical cancer
SRR11908788	RNA-Seq	50	1197167250	PRJNA636799	SAMN15086175	415792327	GEO	public	fastq,run.zq,sra	gs,ncbi,s3	gs.us-east1,ncbi.public,s3.us-east-1	SRX8455354	IIb	GSM4587918	HPV16	Illumina HiSeq 3000	SINGLE	cDNA	TRANSCRIPTOMIC	Homo sapiens	ILLUMINA	2020-06-03T00:00:00Z	2020-06-02T16:23:00Z	1	GSM4587918	Cervix	SRP265650	primary cervical cancer
SRR11908789	RNA-Seq	50	1412067450	PRJNA636799	SAMN15086174	494003554	GEO	public	fastq,run.zq,sra	gs,ncbi,s3	gs.us-east1,ncbi.public,s3.us-east-1	SRX8455355	Ib2	GSM4587919	HPV16	Illumina HiSeq 3000	SINGLE	cDNA	TRANSCRIPTOMIC	Homo sapiens	ILLUMINA	2020-06-03T00:00:00Z	2020-06-02T16:26:00Z	1	GSM4587919	Cervix	SRP265650	primary cervical cancer
SRR11908790	RNA-Seq	50	1372518150	PRJNA636799	SAMN15086173	482242784	GEO	public	fastq,run.zq,sra	gs,ncbi,s3	gs.us-east1,ncbi.public,s3.us-east-1	SRX8455356	Ib2	GSM4587920	HPV16	Illumina HiSeq 3000	SINGLE	cDNA	TRANSCRIPTOMIC	Homo sapiens	ILLUMINA	2020-06-03T00:00:00Z	2020-06-02T16:25:00Z	1	GSM4587920	Cervix	SRP265650	primary cervical cancer
SRR11908791	RNA-Seq	50	1724468850	PRJNA636799	SAMN15086172	600723399	GEO	public	fastq,run.zq,sra	gs,ncbi,s3	gs.us-east1,ncbi.public,s3.us-east-1	SRX8455357	Ib2	GSM4587921	HPV16	Illumina HiSeq 3000	SINGLE	cDNA	TRANSCRIPTOMIC	Homo sapiens	ILLUMINA	2020-06-03T00:00:00Z	2020-06-02T16:27:00Z	1	GSM4587921	Cervix	SRP265650	primary cervical cancer
SRR11908792	RNA-Seq	50	1482366800	PRJNA636799	SAMN15086171	517974922	GEO	public	fastq,run.zq,sra	gs,ncbi,s3	gs.us-east1,ncbi.public,s3.us-east-1	SRX8455358	IIIb	GSM4587922	HPV16, HPV66	Illumina HiSeq 3000	SINGLE	cDNA	TRANSCRIPTOMIC	Homo sapiens	ILLUMINA	2020-06-03T00:00:00Z	2020-06-02T16:25:00Z	1	GSM4587922	Cervix	SRP265650	primary cervical cancer
SRR11908793	RNA-Seq	50	1324060050	PRJNA636799	SAMN15086170	463329580	GEO	public	fastq,run.zq,sra	gs,ncbi,s3	gs.us-east1,ncbi.public,s3.us-east-1	SRX8455359	IIb	GSM4587923	HPV16	Illumina HiSeq 3000	SINGLE	cDNA	TRANSCRIPTOMIC	Homo sapiens	ILLUMINA	2020-06-03T00:00:00Z	2020-06-02T16:24:00Z	1	GSM4587923	Cervix	SRP265650	primary cervical cancer

### Sheet: Sheet2
Run	Assay Type	AvgSpotLen	Bases	BioProject	BioSample	Bytes	Center Name	Consent	DATASTORE filetype	DATASTORE provider	DATASTORE region	Experiment	GEO_Accession (exp)	histological_tumor_classification	hpv-type_infection	Instrument	LibraryLayout	LibrarySelection	LibrarySource	Organism	Platform	ReleaseDate	create_date	version	Sample Name	source_name	SRA Study	tissue	cell_line
SRR5090597	RNA-Seq	202	1244987004	PRJNA356774	SAMN06126967	541429000	GEO	public	fastq,run.zq,sra	gs,ncbi,s3	gs.us-east1,ncbi.public,s3.us-east-1	SRX2407558	GSM2420393	Adenocarcinoma	HPV16	Illumina HiSeq 2500	SINGLE	cDNA	TRANSCRIPTOMIC	Homo sapiens	ILLUMINA	2019-08-07T00:00:00Z	2016-12-08T17:34:00Z	1	GSM2420393	Uterine cervix tumor	SRP094795	Uterine cervix tumor
SRR5090598	RNA-Seq	99	624221136	PRJNA356774	SAMN06126967	263112507	GEO	public	fastq,run.zq,sra	gs,ncbi,s3	gs.us-east1,ncbi.public,s3.us-east-1	SRX2407558	GSM2420393	Adenocarcinoma	HPV16	Illumina HiSeq 2500	SINGLE	cDNA	TRANSCRIPTOMIC	Homo sapiens	ILLUMINA	2019-08-07T00:00:00Z	2016-12-08T17:32:00Z	1	GSM2420393	Uterine cervix tumor	SRP094795	Uterine cervix tumor
SRR5090599	RNA-Seq	202	849624322	PRJNA356774	SAMN06126966	370426279	GEO	public	fastq,run.zq,sra	gs,ncbi,s3	gs.us-east1,ncbi.public,s3.us-east-1	SRX2407559	GSM2420394	Adenocarcinoma	HPV16	Illumina HiSeq 2500	SINGLE	cDNA	TRANSCRIPTOMIC	Homo sapiens	ILLUMINA	2019-08-07T00:00:00Z	2016-12-08T17:33:00Z	1	GSM2420394	Uterine cervix tumor	SRP094795	Uterine cervix tumor
SRR5090600	RNA-Seq	99	417483297	PRJNA356774	SAMN06126966	176339064	GEO	public	fastq,run.zq,sra	gs,ncbi,s3	gs.us-east1,ncbi.public,s3.us-east-1	SRX2407559	GSM2420394	Adenocarcinoma	HPV16	Illumina HiSeq 2500	SINGLE	cDNA	TRANSCRIPTOMIC	Homo sapiens	ILLUMINA	2019-08-07T00:00:00Z	2016-12-08T17:32:00Z	1	GSM2420394	Uterine cervix tumor	SRP094795	Uterine cervix tumor
SRR5090610	RNA-Seq	99	971019027	PRJNA356774	SAMN06126961	412251830	GEO	public	fastq,run.zq,sra	gs,ncbi,s3	gs.us-east1,ncbi.public,s3.us-east-1	SRX2407564	GSM2420399	Squamous cell carcinoma	HPV16	Illumina HiSeq 2500	SINGLE	cDNA	TRANSCRIPTOMIC	Homo sapiens	ILLUMINA	2019-08-07T00:00:00Z	2016-12-08T17:35:00Z	1	GSM2420399	Uterine cervix tumor	SRP094795	Uterine cervix tumor
SRR5090613	RNA-Seq	202	2426705588	PRJNA356774	SAMN06126959	1063760365	GEO	public	fastq,run.zq,sra	gs,ncbi,s3	gs.us-east1,ncbi.public,s3.us-east-1	SRX2407566	GSM2420401	Squamous cell carcinoma	HPV16	Illumina HiSeq 2500	SINGLE	cDNA	TRANSCRIPTOMIC	Homo sapiens	ILLUMINA	2019-08-07T00:00:00Z	2016-12-08T17:37:00Z	1	GSM2420401	Uterine cervix tumor	SRP094795	Uterine cervix tumor
SRR5090614	RNA-Seq	99	1219792860	PRJNA356774	SAMN06126959	518276264	GEO	public	fastq,run.zq,sra	gs,ncbi,s3	gs.us-east1,ncbi.public,s3.us-east-1	SRX2407566	GSM2420401	Squamous cell carcinoma	HPV16	Illumina HiSeq 2500	SINGLE	cDNA	TRANSCRIPTOMIC	Homo sapiens	ILLUMINA	2019-08-07T00:00:00Z	2016-12-08T17:37:00Z	1	GSM2420401	Uterine cervix tumor	SRP094795	Uterine cervix tumor
SRR5090622	RNA-Seq	52	3175592108	PRJNA356774	SAMN06126954	1226177255	GEO	public	fastq,run.zq,sra	gs,ncbi,s3	gs.us-east1,ncbi.public,s3.us-east-1	SRX2407571	GSM2420406	Squamous cell carcinoma	HPV16	Illumina HiSeq 2500	SINGLE	cDNA	TRANSCRIPTOMIC	Homo sapiens	ILLUMINA	2019-08-07T00:00:00Z	2016-12-08T17:49:00Z	1	GSM2420406	Uterine cervix tumor	SRP094795	Uterine cervix tumor
SRR5090623	RNA-Seq	202	4076943376	PRJNA356774	SAMN06126953	1822670311	GEO	public	fastq,run.zq,sra	gs,ncbi,s3	gs.us-east1,ncbi.public,s3.us-east-1	SRX2407572	GSM2420407	Squamous cell carcinoma	HPV18	Illumina HiSeq 2500	SINGLE	cDNA	TRANSCRIPTOMIC	Homo sapiens	ILLUMINA	2019-08-07T00:00:00Z	2016-12-08T17:47:00Z	1	GSM2420407	Uterine cervix tumor	SRP094795	Uterine cervix tumor
SRR5090630	RNA-Seq	99	1785890007	PRJNA356774	SAMN06126952	781540271	GEO	public	fastq,run.zq,sra	gs,ncbi,s3	gs.us-east1,ncbi.public,s3.us-east-1	SRX2407575	GSM2420410	Adenocarcinoma	HPV18	Illumina HiSeq 2500	SINGLE	cDNA	TRANSCRIPTOMIC	Homo sapiens	ILLUMINA	2019-08-07T00:00:00Z	2016-12-08T17:43:00Z	1	GSM2420410	Uterine cervix tumor	SRP094795	Uterine cervix tumor
SRR5090631	RNA-Seq	202	3374252844	PRJNA356774	SAMN06126951	1508465596	GEO	public	fastq,run.zq,sra	gs,ncbi,s3	gs.us-east1,ncbi.public,s3.us-east-1	SRX2407576	GSM2420411	Squamous cell carcinoma	HPV18	Illumina HiSeq 2500	SINGLE	cDNA	TRANSCRIPTOMIC	Homo sapiens	ILLUMINA	2019-08-07T00:00:00Z	2016-12-08T17:44:00Z	1	GSM2420411	Uterine cervix tumor	SRP094795	Uterine cervix tumor
SRR5090632	RNA-Seq	99	1659826476	PRJNA356774	SAMN06126951	722851420	GEO	public	fastq,run.zq,sra	gs,ncbi,s3	gs.us-east1,ncbi.public,s3.us-east-1	SRX2407576	GSM2420411	Squamous cell carcinoma	HPV18	Illumina HiSeq 2500	SINGLE	cDNA	TRANSCRIPTOMIC	Homo sapiens	ILLUMINA	2019-08-07T00:00:00Z	2016-12-08T17:39:00Z	1	GSM2420411	Uterine cervix tumor	SRP094795	Uterine cervix tumor
SRR5090633	RNA-Seq	202	2385081670	PRJNA356774	SAMN06126950	1066730709	GEO	public	fastq,run.zq,sra	gs,ncbi,s3	gs.us-east1,ncbi.public,s3.us-east-1	SRX2407577	GSM2420412	Squamous cell carcinoma	HPV18	Illumina HiSeq 2500	SINGLE	cDNA	TRANSCRIPTOMIC	Homo sapiens	ILLUMINA	2019-08-07T00:00:00Z	2016-12-08T17:40:00Z	1	GSM2420412	Uterine cervix tumor	SRP094795	Uterine cervix tumor
SRR5090634	RNA-Seq	99	1172903787	PRJNA356774	SAMN06126950	511305933	GEO	public	fastq,run.zq,sra	gs,ncbi,s3	gs.us-east1,ncbi.public,s3.us-east-1	SRX2407577	GSM2420412	Squamous cell carcinoma	HPV18	Illumina HiSeq 2500	SINGLE	cDNA	TRANSCRIPTOMIC	Homo sapiens	ILLUMINA	2019-08-07T00:00:00Z	2016-12-08T17:38:00Z	1	GSM2420412	Uterine cervix tumor	SRP094795	Uterine cervix tumor
SRR5090639	RNA-Seq	202	2886037832	PRJNA356774	SAMN06126947	1291914822	GEO	public	fastq,run.zq,sra	gs,ncbi,s3	gs.us-east1,ncbi.public,s3.us-east-1	SRX2407580	GSM2420415	Squamous cell carcinoma	HPV18	Illumina HiSeq 2500	SINGLE	cDNA	TRANSCRIPTOMIC	Homo sapiens	ILLUMINA	2019-08-07T00:00:00Z	2016-12-08T17:46:00Z	1	GSM2420415	Uterine cervix tumor	SRP094795	Uterine cervix tumor
SRR5090640	RNA-Seq	99	1427214987	PRJNA356774	SAMN06126947	623715475	GEO	public	fastq,run.zq,sra	gs,ncbi,s3	gs.us-east1,ncbi.public,s3.us-east-1	SRX2407580	GSM2420415	Squamous cell carcinoma	HPV18	Illumina HiSeq 2500	SINGLE	cDNA	TRANSCRIPTOMIC	Homo sapiens	ILLUMINA	2019-08-07T00:00:00Z	2016-12-08T17:39:00Z	1	GSM2420415	Uterine cervix tumor	SRP094795	Uterine cervix tumor
SRR5090601	RNA-Seq	202	2996179140	PRJNA356774	SAMN06126965	1308305690	GEO	public	fastq,run.zq,sra	gs,ncbi,s3	gs.us-east1,ncbi.public,s3.us-east-1	SRX2407560	GSM2420395	Squamous cell carcinoma	HPV16	Illumina HiSeq 2500	SINGLE	cDNA	TRANSCRIPTOMIC	Homo sapiens	ILLUMINA	2019-08-07T00:00:00Z	2016-12-08T17:40:00Z	1	GSM2420395	Uterine cervix tumor	SRP094795	Uterine cervix tumor
SRR5090602	RNA-Seq	99	1494671013	PRJNA356774	SAMN06126965	634019182	GEO	public	fastq,run.zq,sra	gs,ncbi,s3	gs.us-east1,ncbi.public,s3.us-east-1	SRX2407560	GSM2420395	Squamous cell carcinoma	HPV16	Illumina HiSeq 2500	SINGLE	cDNA	TRANSCRIPTOMIC	Homo sapiens	ILLUMINA	2019-08-07T00:00:00Z	2016-12-08T17:35:00Z	1	GSM2420395	Uterine cervix tumor	SRP094795	Uterine cervix tumor
SRR5090603	RNA-Seq	202	4325136130	PRJNA356774	SAMN06126964	1877048111	GEO	public	fastq,run.zq,sra	gs,ncbi,s3	gs.us-east1,ncbi.public,s3.us-east-1	SRX2407561	GSM2420396	Squamous cell carcinoma	HPV16	Illumina HiSeq 2500	SINGLE	cDNA	TRANSCRIPTOMIC	Homo sapiens	ILLUMINA	2019-08-07T00:00:00Z	2016-12-08T17:55:00Z	1	GSM2420396	Uterine cervix tumor	SRP094795	Uterine cervix tumor
SRR5090604	RNA-Seq	99	2166747363	PRJNA356774	SAMN06126964	914267842	GEO	public	fastq,run.zq,sra	gs,ncbi,s3	gs.us-east1,ncbi.public,s3.us-east-1	SRX2407561	GSM2420396	Squamous cell carcinoma	HPV16	Illumina HiSeq 2500	SINGLE	cDNA	TRANSCRIPTOMIC	Homo sapiens	ILLUMINA	2019-08-07T00:00:00Z	2016-12-08T17:43:00Z	1	GSM2420396	Uterine cervix tumor	SRP094795	Uterine cervix tumor
SRR5090605	RNA-Seq	202	3035003338	PRJNA356774	SAMN06126963	1314402474	GEO	public	fastq,run.zq,sra	gs,ncbi,s3	gs.us-east1,ncbi.public,s3.us-east-1	SRX2407562	GSM2420397	Squamous cell carcinoma	HPV16	Illumina HiSeq 2500	SINGLE	cDNA	TRANSCRIPTOMIC	Homo sapiens	ILLUMINA	2019-08-07T00:00:00Z	2016-12-08T17:39:00Z	1	GSM2420397	Uterine cervix tumor	SRP094795	Uterine cervix tumor
SRR5090606	RNA-Seq	99	1532872935	PRJNA356774	SAMN06126963	645453675	GEO	public	fastq,run.zq,sra	gs,ncbi,s3	gs.us-east1,ncbi.public,s3.us-east-1	SRX2407562	GSM2420397	Squamous cell carcinoma	HPV16	Illumina HiSeq 2500	SINGLE	cDNA	TRANSCRIPTOMIC	Homo sapiens	ILLUMINA	2019-08-07T00:00:00Z	2016-12-08T17:35:00Z	1	GSM2420397	Uterine cervix tumor	SRP094795	Uterine cervix tumor
SRR5090607	RNA-Seq	202	3311732632	PRJNA356774	SAMN06126962	1437517781	GEO	public	fastq,run.zq,sra	gs,ncbi,s3	gs.us-east1,ncbi.public,s3.us-east-1	SRX2407563	GSM2420398	Squamous cell carcinoma	HPV16	Illumina HiSeq 2500	SINGLE	cDNA	TRANSCRIPTOMIC	Homo sapiens	ILLUMINA	2019-08-07T00:00:00Z	2016-12-08T17:42:00Z	1	GSM2420398	Uterine cervix tumor	SRP094795	Uterine cervix tumor
SRR5090608	RNA-Seq	99	1665206928	PRJNA356774	SAMN06126962	702444298	GEO	public	fastq,run.zq,sra	gs,ncbi,s3	gs.us-east1,ncbi.public,s3.us-east-1	SRX2407563	GSM2420398	Squamous cell carcinoma	HPV16	Illumina HiSeq 2500	SINGLE	cDNA	TRANSCRIPTOMIC	Homo sapiens	ILLUMINA	2019-08-07T00:00:00Z	2016-12-08T17:37:00Z	1	GSM2420398	Uterine cervix tumor	SRP094795	Uterine cervix tumor
SRR5090609	RNA-Seq	202	1934585108	PRJNA356774	SAMN06126961	847944514	GEO	public	fastq,run.zq,sra	gs,ncbi,s3	gs.us-east1,ncbi.public,s3.us-east-1	SRX2407564	GSM2420399	Squamous cell carcinoma	HPV16	Illumina HiSeq 2500	SINGLE	cDNA	TRANSCRIPTOMIC	Homo sapiens	ILLUMINA	2019-08-07T00:00:00Z	2016-12-08T17:38:00Z	1	GSM2420399	Uterine cervix tumor	SRP094795	Uterine cervix tumor
SRR5090624	RNA-Seq	99	2013186978	PRJNA356774	SAMN06126953	876433478	GEO	public	fastq,run.zq,sra	gs,ncbi,s3	gs.us-east1,ncbi.public,s3.us-east-1	SRX2407572	GSM2420407	Squamous cell carcinoma	HPV18	Illumina HiSeq 2500	SINGLE	cDNA	TRANSCRIPTOMIC	Homo sapiens	ILLUMINA	2019-08-07T00:00:00Z	2016-12-08T17:45:00Z	1	GSM2420407	Uterine cervix tumor	SRP094795	Uterine cervix tumor
