## Supplementary material for "Multi-scale Transcriptional Characterization of HPV16 and HPV18 in Cervical Cancer: Host Pathway Alterations and Links With Viral Gene Expression Programs": Table S3

	statistic	source	condition	score	p_value	fdr	logfdr	size	label
1	ulm	FOXL2	HPV16 vs HPV18	-4.28009574643859	1.87380317137508e-05	0.00507800659442647	2.29430673947625	2.29430673947625	FOXL2
2	ulm	CREB1	HPV16 vs HPV18	-4.11712089874804	3.84639951636237e-05	0.00521187134467101	2.28300631341016	2.28300631341016	CREB1
3	ulm	CEBPB	HPV16 vs HPV18	-3.8492078228514	0.000118741073665107	0.00897652774928317	2.04689162223499	2.04689162223499	CEBPB
4	ulm	ATF1	HPV16 vs HPV18	-3.82226145988604	0.000132494874528165	0.00897652774928317	2.04689162223499	2.04689162223499	ATF1
5	ulm	CDX2	HPV16 vs HPV18	3.65185629530364	0.000260785291248969	0.0132155482988973	1.87891481374712	1.87891481374712	CDX2
6	ulm	ETS2	HPV16 vs HPV18	-3.6221866887669	0.000292595165289239	0.0132155482988973	1.87891481374712	1.87891481374712	ETS2
7	ulm	SRF	HPV16 vs HPV18	-3.44691121390263	0.000567796130225619	0.0219818216130204	1.65793632084326	1.65793632084326	SRF
8	ulm	TFAP2A	HPV16 vs HPV18	-3.33857497336554	0.000843097016591311	0.0259977442270015	1.5850643332702	1.5850643332702	TFAP2A
9	ulm	REST	HPV16 vs HPV18	3.33195787626792	0.000863393719715915	0.0259977442270015	1.5850643332702	1.5850643332702	REST
10	ulm	HIF1A	HPV16 vs HPV18	-3.21314056598685	0.0013142787904068	0.0341852917535243	1.46616070927265	1.46616070927265	HIF1A
11	ulm	MYC	HPV16 vs HPV18	-3.19751209502273	0.00138759486822423	0.0341852917535243	1.46616070927265	1.46616070927265	MYC
12	ulm	STAT3	HPV16 vs HPV18	-3.11004607807375	0.00187229842744303	0.0422827394864217	1.37383688263959	1.37383688263959	STAT3
