## Supplementary material for "Multi-scale Transcriptional Characterization of HPV16 and HPV18 in Cervical Cancer: Host Pathway Alterations and Links With Viral Gene Expression Programs": Table S4

	statistic	source	condition	score	p_value	FDR
1	mlm	HALLMARK_OXIDATIVE_PHOSPHORYLATION	HPV16_vs_HPV18	-8.37599366103469	5.70706355790878e-17	2.85353177895439e-15
2	mlm	HALLMARK_PROTEIN_SECRETION	HPV16_vs_HPV18	-4.15036479770245	3.32843913496728e-05	0.000832109783741821
3	mlm	HALLMARK_XENOBIOTIC_METABOLISM	HPV16_vs_HPV18	3.98727229826283	6.69926137101348e-05	0.00111654356183558
4	mlm	HALLMARK_APICAL_SURFACE	HPV16_vs_HPV18	3.26833700205289	0.00108300876056398	0.0135376095070498
5	mlm	HALLMARK_EPITHELIAL_MESENCHYMAL_TRANSITION	HPV16_vs_HPV18	-3.16088051942698	0.001574464774705	0.0147063947248094
6	mlm	HALLMARK_TNFA_SIGNALING_VIA_NFKB	HPV16_vs_HPV18	-3.12748086406341	0.00176476736697713	0.0147063947248094
7	mlm	HALLMARK_DNA_REPAIR	HPV16_vs_HPV18	-3.04549897564859	0.00232492313078799	0.0166065937913428
8	mlm	HALLMARK_GLYCOLYSIS	HPV16_vs_HPV18	-2.86836146825272	0.00412886218150605	0.0258053886344128
